# MnM: a machine learning approach to detect replication states and genomic subpopulations for single-cell DNA replication timing disentanglement

**DOI:** 10.1101/2023.12.26.573369

**Authors:** Joseph M. Josephides, Chun-Long Chen

## Abstract

We introduce MnM, an efficient tool for characterising single-cell DNA replication states and revealing genomic subpopulations in heterogeneous samples, notably cancers. MnM uses single-cell copy-number data to accurately perform missing-value imputation, classify cell replication states and detect genomic heterogeneity, which allows to separate somatic copy-number alterations from copy-number variations due to DNA replication. By applying our machine learning methods, our research unveils critical insights into chromosomal aberrations and showcases ubiquitous aneuploidy in tumorigenesis. MnM democratises single-cell subpopulation detection which, in hand, enables the extraction of single-cell DNA replication timing (scRT) profiles from genomically-heterogenous subpopulations detected by DNA content and issued from single samples. By analysing over 119,000 human single cells from cultured cell lines, patient tumours as well as patient-derived xenograft samples, the copy-number and replication timing profiles issued in this study lead to the first multi-sample subpopulation-disentangled scRT atlas and act as data contribution for further cancer research. Our results highlight the necessity of studying *in vivo* samples to comprehensively grasp the complexities of DNA replication, given that cell lines, while convenient, lack dynamic environmental factors. This tool offers to advance our understanding of cancer initiation and progression, facilitating further research in the interface of genomic instability and replication stress.

**GRAPHICAL ABSTRACT:** 
