## Supplemental Tables for "MnM: a machine learning approach to detect replication states and genomic subpopulations for single-cell DNA replication timing disentanglement"

### Sheet: S.Table 1
Supplementary Table S1
Dataset	Cell-type	Missing.Values	%.of.missing.values
Du2021	HCT116 DKO1	82572	0.0042
Du2021	HCT116 WT	77757	0.0037
Gnan2022	HeLa	139581	0.0084
Gnan2022	JEFF	232765	0.0068
Gnan2022	MCF-7	734532	0.0111
Laks2019	FNA-sample_SA1135	88581	0.0091
Massey2022	GM12878	106746	0.0007

### Sheet: S.Table 2
Supplementary Table S2
Dataset	CellType	Phase	CellCount
Massey2022	GM12878	G1	1193
Massey2022	GM12878	S	1655
Du2021	HCT116	G1	49
Du2021	HCT116	S	434
Du2021	HCT116_DKO1	G1	40
Du2021	HCT116_DKO1	S	338
Gnan2022	HeLa	G1	224
Gnan2022	HeLa	S	299
Gnan2022	JEFF	G1	132
Gnan2022	JEFF	S	998
Gnan2022	MCF7	G1	632
Gnan2022	MCF7	S	1512
Takahashi2019	hTERT-RPE1	G1	3
Takahashi2019	hTERT-RPE1	S	14

### Sheet: S. Table 3
Supplementary Table S3
Source	Sample	Pre-QC.Cell.Count	Cell.Count	%.Cells.QC.Loss	Cell.Type	Cell.Type.Description	Sample	Median.Coverage[reads/Mb]
Du2021	HCT116 DKO1	669	668	0.00149477	HCT-116	Colon cancer	Cell-line	1882.02
Du2021	HCT116 WT	713	713	0	HCT-116	Colon cancer	Cell-line	1176.35
Gnan2022	HeLa	752	752	0	HeLa	Cervical carcinoma	Cell-line	788.807
Gnan2022	JEFF	1461	1455	0.00410678	JEFF	Lymphocyte	Cell-line	425.476
Gnan2022	MCF-7	2768	2768	0	MCF-7	Breast cancer	Cell-line	720.068
Laks2019	184-hTERT_SA039	5290	5285	0.00094518	184-hTERT	Mammary epithelial	Cell-line	344.107
Laks2019	184-hTERT_SA1101	3358	2788	0.169744	184-hTERT	Mammary epithelial	Cell-line	272.886
Laks2019	184-hTERT_SA906	12707	10695	0.158338	184-hTERT	Mammary epithelial	Cell-line	475.965
Laks2019	ERpos-PDX_SA532X2XB00147	755	441	0.415894	PDX	Breast cancer	PDX	688.516
Laks2019	ERpos-PDX_SA532X4XB00273	635	498	0.215748	PDX	Breast cancer	PDX	404.47
Laks2019	ERpos-PDX_SA532X8XB01398	589	371	0.370119	PDX	Breast cancer	PDX	716.822
Laks2019	ERpos-PDX_SA611X3XB00821	531	436	0.178908	PDX	Breast cancer	PDX	417.498
Laks2019	ERpos-PDX_SA995X5XB01910	465	152	0.673118	PDX	Breast cancer	PDX	571.084
Laks2019	FNA-sample_SA1135	800	473	0.40875	Tumour	Breast cancer	Patient tumour	982.93
Laks2019	FNA-sample_SA1137	88	37	0.579545	Tumour	Breast cancer	Patient tumour	105.535
Laks2019	GM18507_SA928	8218	7461	0.0921149	GM18507	Lymphocyte	Cell-line	678.99
Laks2019	HeLa_SA1087	656	601	0.0838415	HeLa	Cervical carcinoma	Cell-line	416.937
Laks2019	HGSOC-OV2295_SA1090	741	696	0.0607287	OV2295	HGSC	Cell-line	596.044
Laks2019	HGSOC-OV2295_SA922	1085	368	0.660829	OV2295	HGSC	Cell-line	849.264
Laks2019	HGSOC-TOV2295_SA921	1118	371	0.668157	TOV2295	HGSC	Cell-line	868.142
Laks2019	Lymphoma_SA1088	648	530	0.182099	Lymphoma	Follicular lymphoma	Patient tumour	459.551
Laks2019	Lymphoma_SA1089	375	346	0.0773333	Lymphoma	Follicular lymphoma	Patient tumour	620.175
Laks2019	T-47D_SA1044	1436	1332	0.0724234	T-47	Breast cancer	Cell-line	1021.92
Laks2019	TNBC-PDX_SA501X11XB00529	1063	954	0.10254	PDX	Breast cancer	PDX	233.802
Laks2019	TNBC-PDX_SA501X2XB00096	488	451	0.0758197	PDX	Breast cancer	PDX	1335.05
Laks2019	TNBC-PDX_SA501X2XB00097	492	37	0.924797	PDX	Breast cancer	PDX	733.966
Laks2019	TNBC-PDX_SA501X5XB00877	615	270	0.560976	PDX	Breast cancer	PDX	364.755
Laks2019	TNBC-PDX_SA501X6XB00969	636	355	0.441824	PDX	Breast cancer	PDX	194.309
Laks2019	TNBC-PDX_SA535X5XB00517	928	444	0.521552	PDX	Breast cancer	PDX	447.631
Laks2019	TNBC-PDX_SA535X8XB01043	1072	341	0.681903	PDX	Breast cancer	PDX	506.479
Laks2019	TNBC-PDX_SA604X6XB01979	968	476	0.508264	PDX	Breast cancer	PDX	487.414
Laks2019	TNBC-PDX_SA609X3XB01584	480	212	0.558333	PDX	Breast cancer	PDX	335.829
Laks2019	TNBC-PDX_SA609X4XB01721	606	392	0.353135	PDX	Breast cancer	PDX	388.626
Laks2019	TNBC-PDX_SA609X5XB01844	561	396	0.294118	PDX	Breast cancer	PDX	226.278
Laks2019	TNBC-PDX_SA609X6XB01898	626	410	0.345048	PDX	Breast cancer	PDX	188.297
Laks2019	TNBC-PDX_SA609X6XB01899	635	499	0.214173	PDX	Breast cancer	PDX	286.653
Laks2019	TNBC-PDX_SA609X7XB02184	844	634	0.248815	PDX	Breast cancer	PDX	772.795
Massey2022	GM12878	8947	7942	0.112328	GM12878	Lymphocyte	Cell-line	288.449
Massey2022	GM12891	2742	2621	0.0441284	GM12891	Lymphocyte	Cell-line	170.154
Massey2022	GM12892	2596	2450	0.0562404	GM12892	Lymphocyte	Cell-line	165.067
Massey2022	H1	2370	1216	0.48692	H1	hESC	ESC	68.5853
Massey2022	H7	1923	1780	0.074363	H7	hESC	ESC	234.199
Massey2022	H9	915	888	0.0295082	H9	hESC	ESC	101.704
Massey2022	HCT-116	1555	1264	0.187138	HCT-116	Colon cancer	Cell-line	73.841
Massey2022	MCF-7	1337	982	0.26552	MCF-7	Breast cancer	Cell-line	175.78
Massey2022	RKO	2315	2149	0.0717063	RKO	Colon cancer	Cell-line	124.942
Minussi2021	BT20	1229	1228	0.00081367	BT20	Breast cancer	Cell-line	215.554
Minussi2021	MDA-MB-157	1210	1210	0	MDA-MB-157	Breast cancer	Cell-line	243.434
Minussi2021	MDA-MB-231	2710	2710	0	MDA-MB-231	Breast cancer	Cell-line	252.098
Minussi2021	MDA-MB-453	1260	1260	0	MDA-MB-453	Breast cancer	Cell-line	235.282
Minussi2021	TN1	1978	1977	0.000505561	Tumour	Breast cancer	Patient tumour	362.746
Minussi2021	TN2	1024	1023	0.000976562	Tumour	Breast cancer	Patient tumour	542.825
Minussi2021	TN3	2192	2190	0.000912409	Tumour	Breast cancer	Patient tumour	260.545
Minussi2021	TN4	1301	1301	0	Tumour	Breast cancer	Patient tumour	225.589
Minussi2021	TN5	1238	1238	0	Tumour	Breast cancer	Patient tumour	229.751
Minussi2021	TN6	1205	1205	0	Tumour	Breast cancer	Patient tumour	218.43
Minussi2021	TN7	907	907	0	Tumour	Breast cancer	Patient tumour	214.023
Minussi2021	TN8	1224	1224	0	Tumour	Breast cancer	Patient tumour	222.527
Connolly2022	hTERT-RPE1	63	63	0	hTERT-RPE1	Retinal pigment epithelial	Cell-line	824.758
Takahashi2019	hTERT-RPE1	17	17	0	hTERT-RPE1	Retinal pigment epithelial	Cell-line	683.317
Funnell2022*	Pre-processed_CNV_hg19_SA039	878	878	0	184-hTert	Mammary epithelial	Cell-line
Funnell2022*	Pre-processed_CNV_hg19_SA1054	382	382	0	184-hTert	Mammary epithelial	Cell-line
Funnell2022*	Pre-processed_CNV_hg19_SA1055	391	391	0	184-hTert	Mammary epithelial	Cell-line
Funnell2022*	Pre-processed_CNV_hg19_SA1056	496	496	0	184-hTert	Mammary epithelial	Cell-line
Funnell2022*	Pre-processed_CNV_hg19_SA1188	2003	2003	0	184-hTert	Mammary epithelial	Cell-line
Funnell2022*	Pre-processed_CNV_hg19_SA1292	404	404	0	184-hTert	Mammary epithelial	Cell-line
Funnell2022*	Pre-processed_CNV_hg19_SA906a	3711	3711	0	184-hTert	Mammary epithelial	Cell-line
Funnell2022*	Pre-processed_CNV_hg19_SA906b	5716	5716	0	184-hTert	Mammary epithelial	Cell-line
Funnell2022*	Pre-processed_CNV_hg19_DG1134	133	133	0	HGSC	HGSC	Patient tumour
Funnell2022*	Pre-processed_CNV_hg19_DG1197	115	115	0	HGSC	HGSC	Patient tumour
Funnell2022*	Pre-processed_CNV_hg19_SA1049	1283	1283	0	HGSC	HGSC	Patient tumour
Funnell2022*	Pre-processed_CNV_hg19_SA1091	506	506	0	HGSC	HGSC	Patient tumour
Funnell2022*	Pre-processed_CNV_hg19_SA1096	802	802	0	HGSC	HGSC	Patient tumour
Funnell2022*	Pre-processed_CNV_hg19_SA1162	254	254	0	HGSC	HGSC	Patient tumour
Funnell2022*	Pre-processed_CNV_hg19_SA1180	774	774	0	HGSC	HGSC	Patient tumour
Funnell2022*	Pre-processed_CNV_hg19_SA1182	214	214	0	HGSC	HGSC	Patient tumour
Funnell2022*	Pre-processed_CNV_hg19_SA1050	990	990	0	HGSC	HGSC	Patient tumour
Funnell2022*	Pre-processed_CNV_hg19_SA1051	892	892	0	HGSC	HGSC	Patient tumour
Funnell2022*	Pre-processed_CNV_hg19_SA1052	556	556	0	HGSC	HGSC	Patient tumour
Funnell2022*	Pre-processed_CNV_hg19_SA1053	825	825	0	HGSC	HGSC	Patient tumour
Funnell2022*	Pre-processed_CNV_hg19_SA1181	296	296	0	HGSC	HGSC	Patient tumour
Funnell2022*	Pre-processed_CNV_hg19_SA1184	621	621	0	HGSC	HGSC	Patient tumour
Funnell2022*	Pre-processed_CNV_hg19_SA1047	347	347	0	HGSC	HGSC	Patient tumour
Funnell2022*	Pre-processed_CNV_hg19_SA1093	346	346	0	HGSC	HGSC	Patient tumour
Funnell2022*	Pre-processed_CNV_hg19_SA530	324	324	0	TNBC	Breast cancer	Patient tumour
Funnell2022*	Pre-processed_CNV_hg19_SA604	2139	2139	0	TNBC	Breast cancer	Patient tumour
Funnell2022*	Pre-processed_CNV_hg19_SA609	6033	6033	0	TNBC	Breast cancer	Patient tumour
Funnell2022*	Pre-processed_CNV_hg19_SA610	268	268	0	TNBC	Breast cancer	Patient tumour
Funnell2022*	Pre-processed_CNV_hg19_SA501	2473	2473	0	TNBC	Breast cancer	Patient tumour
Funnell2022*	Pre-processed_CNV_hg19_SA535	1801	1801	0	TNBC	Breast cancer	Patient tumour
Funnell2022*	Pre-processed_CNV_hg19_SA605	65	65	0	TNBC	Breast cancer	Patient tumour
TOTAL		134168	119991
*Duplicates from Laks2019 not included.
